# Validation of a Single *Nepl15* Transcript in Oregon-R *Drosophila melanogaster* with Minor Coding Sequence Variation Relative to FlyBase

**DOI:** 10.64898/2026.02.20.707127

**Authors:** Chase Drucker, Surya Banerjee

**Affiliations:** Department of Biological Sciences, Texas Tech University, Lubbock, Texas, United States

## Abstract

The *Neprilysin-like 15 (Nepl15)* transcript in *Drosophila melanogaster* displays sex and organ specific phenotypes and only has one known transcript in the fly database (FlyBase.org). Given that the *Nepl15* gene is differentially expressed in a tissue-specific and sex-specific manner, we sought to identify if there were additional *Nepl15* transcripts available in Oregon-R strain flies which had not been reported in the fly database by performing sequencing-based approaches. We have identified presence of different codons in the transcript different than what had been reported in FlyBase. Further experimentation is needed to determine the full effect of these changes on fly physiology.
