## Supplemental protein prediction data for "Validation of a Single *Nepl15* Transcript in Oregon-R *Drosophila melanogaster* with Minor Coding Sequence Variation Relative to FlyBase": af686.csv

id	sequence
af686	MASQPLGLLLGAILLSIWAIDASVPHPLAANYSIDILRLAKAAHIKAYMGDEKEQACNNFYNYACANWPRLHPARKSKTRTNYLEELQELYIRKSADMLKSATRGAENSADRQLKYFYGSCRLQTNDTRSALNTLQNVTDFRGGWPEIRVASWYQYEYDWLQVVANLKRKLGVDIFIGLEVILDYKEEKMHRLKIGAPLFPMSRRHYLHPHFEGTREIYERSIENKLKLYFPEQSEHWTQEVASQVVQIEQQLAKGLPHNPALTLAQTTRQRTAAEMKTAYGSYVDVTRYLQLIFNDNLYMDLYETPEDYMSNLVDVIRETPKLQLANYTMWKALEALDIARVPASQRADIWCVQLAQQFFPHQLESLFHRNYNHMQMINELQSTWSDIKRVFREDLQA…
